# Climate and regional plant richness drive diet specialization in butterfly caterpillars

**DOI:** 10.1101/2025.01.10.632438

**Authors:** Collin P. Gross, Akito Y. Kawahara, Barnabas H. Daru

## Abstract

Studies of coevolution, ecosystem processes, and latitudinal diversity gradients are improved by understanding variation in resource specialization. Insect herbivory is one of the most ubiquitous terrestrial ecological associations that drives the evolution of plants and insects. However, a broad understanding of how and why herbivore diet specificity varies worldwide is lacking. Here, we use global datasets of butterfly and plant distributions to investigate patterns and drivers of butterfly larval diet breadth. Hostplant richness and phylogenetic diversity showed non-monotonic latitudinal patterns that narrowed near the equator and temperate latitudes and broadened at mid-tropical latitudes and the poles. Diet breadth showed a negative relationship with plant family richness, but we also uncovered an interaction between precipitation seasonality and temperature. Our study builds on 60 years of study of butterfly-hostplant evolution to provide valuable insights into how these processes continue to shape plant and herbivore dynamics in response to global environmental changes.
