## Supplemental Tables 3-4 for "Climate and regional plant richness drive diet specialization in butterfly caterpillars"

### Sheet: Captions
Table S3
AIC, goodness-of-fit metrics (Root Mean Squared Error Approximation [RMSEA], Chi squared, and Fisher's C), and component models and R2 values of nested structural equation models (SEMs) used to examine the effects of climate and vegetation variables on mean caterpillar diet breadth in 13,316 100 × 100 km grid cells. We calculated mean diet breadth as the average number of host plant families, hos…
Table S4
AIC, goodness-of-fit metrics (Root Mean Squared Error Approximation [RMSEA], Chi squared, and Fisher's C), and component models and R2 values of nested structural equation models (SEMs) used to examine the effects of climate and vegetation on species-level caterpillar diet breadth after accounting for range area. We measured diet breadth as the number of host plant families, host plant phylogenet…

### Sheet: Table S3
Table S3
AIC, goodness-of-fit metrics (Root Mean Squared Error Approximation [RMSEA], Chi squared, and Fisher's C), and component models and R2 values of nested structural equation models (SEMs) used to examine the effects of climate and vegetation variables on mean caterpillar diet breadth in 13,316 100 × 100 km grid cells. We calculated mean diet breadth as the average number of host plant families, hos…
Response	SEM	AIC	RMSEA	Fisher's C	Chisq	Chisq df	R2	Component models
Number of Host Families	A	457724	0.460063	367.627	13553.8	6	0.33	% Tree cover ~ Mean annual temperature*Precipitation Seaonality + Precipitation of the driest quarter
							0.71	Net primary productivity ~ Mean annual temperature*Precipitation Seaonality + Precipitation of the driest quarter + Plant family richness + % Tree cover
							1	Plant family richness ~ Mean annual temperature*Precipitation Seaonality + Precipitation of the driest quarter
							0.17	Host families ~ Plant family richness + Net primary productivity
	B	453129	0.409921	261.172	8968.01	5	0.33	% Tree cover ~ Mean annual temperature*Precipitation Seaonality + Precipitation of the driest quarter
							0.71	Net primary productivity ~ Mean annual temperature*Precipitation Seaonality + Precipitation of the driest quarter + Plant family richness + % Tree cover
							1	Plant family richness ~ Mean annual temperature*Precipitation Seaonality + Precipitation of the driest quarter
							0.46	Host families ~ Plant family richness + Net primary productivity + Mean annual temperature
	C	450595	0.346869	275.524	6422.79	5	0.33	% Tree cover ~ Mean annual temperature*Precipitation Seaonality + Precipitation of the driest quarter
							0.71	Net primary productivity ~ Mean annual temperature*Precipitation Seaonality + Precipitation of the driest quarter + Plant family richness + % Tree cover
							1	Plant family richness ~ Mean annual temperature*Precipitation Seaonality + Precipitation of the driest quarter + % Tree cover
							0.17	Host families ~ Plant family richness + Net primary productivity
	D	446011	0.207256	488.123	1836.98	4	0.33	% Tree cover ~ Mean annual temperature*Precipitation Seaonality + Precipitation of the driest quarter
							0.71	Net primary productivity ~ Mean annual temperature*Precipitation Seaonality + Precipitation of the driest quarter + Plant family richness + % Tree cover
							1	Plant family richness ~ Mean annual temperature*Precipitation Seaonality + Precipitation of the driest quarter + % Tree cover
							0.46	Host families ~ Plant family richness + Net primary productivity + MAT
Host Phylogenetic Diversity	A	537912	0.418807	390.771	11233	6	0.33	% Tree cover ~ Mean annual temperature*Precipitation Seaonality + Precipitation of the driest quarter
							0.71	Net primary productivity ~ Mean annual temperature*Precipitation Seaonality + Precipitation of the driest quarter + Plant family richness + % Tree cover
							1	Plant family richness ~ Mean annual temperature*Precipitation Seaonality + Precipitation of the driest quarter
							0.16	PD ~ Plant family richness + Net primary productivity
	B	535433	0.404951	298.668	8751.97	5	0.33	% Tree cover ~ Mean annual temperature*Precipitation Seaonality + Precipitation of the driest quarter
							0.71	Net primary productivity ~ Mean annual temperature*Precipitation Seaonality + Precipitation of the driest quarter + Plant family richness + % Tree cover
							1	Plant family richness ~ Mean annual temperature*Precipitation Seaonality + Precipitation of the driest quarter
							0.33	PD ~ Plant family richness + Net primary productivity + Mean annual temperature
	C	530783	0.277142	298.668	4101.93	5	0.33	% Tree cover ~ Mean annual temperature*Precipitation Seaonality + Precipitation of the driest quarter
							0.71	Net primary productivity ~ Mean annual temperature*Precipitation Seaonality + Precipitation of the driest quarter + Plant family richness + % Tree cover
							1	Plant family richness ~ Mean annual temperature*Precipitation Seaonality + Precipitation of the driest quarter + % Tree cover
							0.16	PD ~ Plant family richness + Net primary productivity
	D	528304	0.19466	623.055	1620.94	4	0.33	% Tree cover ~ Mean annual temperature*Precipitation Seaonality + Precipitation of the driest quarter
							0.71	Net primary productivity ~ Mean annual temperature*Precipitation Seaonality + Precipitation of the driest quarter + Plant family richness + % Tree cover
							1	Plant family richness ~ Mean annual temperature*Precipitation Seaonality + Precipitation of the driest quarter + % Tree cover
							0.33	PD ~ Plant family richness + Net primary productivity + MAT
SESMPD	A	425313	0.485453	281.603	10060.3	4	0.31	% Tree cover ~ Mean annual temperature + Precipitation of the driest quarter
							0.7	Net primary productivity ~ Mean annual temperature + Precipitation of the driest quarter + Plant family richness + % Tree cover
							1	Plant family richness ~ Mean annual temperature + Precipitation of the driest quarter
							0.22	SESMPD ~ Plant family richness + Net primary productivity
	B	424867	0.547953	189.5	9612.3	3	0.31	% Tree cover ~ Mean annual temperature + Precipitation of the driest quarter
							0.7	Net primary productivity ~ Mean annual temperature + Precipitation of the driest quarter + Plant family richness + % Tree cover
							1	Plant family richness ~ Mean annual temperature + Precipitation of the driest quarter
							0.26	SESMPD ~ Plant family richness + Net primary productivity + Mean annual temperature
	C	415848	0.135838	581.603	593.536	3	0.31	% Tree cover ~ Mean annual temperature + Precipitation of the driest quarter
							0.7	Net primary productivity ~ Mean annual temperature + Precipitation of the driest quarter + Plant family richness + % Tree cover
							1	Plant family richness ~ Mean annual temperature + Precipitation of the driest quarter + % Tree cover
							0.22	SESMPD ~ Plant family richness + Net primary productivity
	D	415370	0.0820208	116.937	111.819	2	0.31	% Tree cover ~ Mean annual temperature + Precipitation of the driest quarter
							0.7	Net primary productivity ~ Mean annual temperature + Precipitation of the driest quarter + Plant family richness + % Tree cover
							1	Plant family richness ~ Mean annual temperature + Precipitation of the driest quarter + % Tree cover
							0.26	SESMPD ~ Plant family richness + Net primary productivity + Mean annual temperature
SESMNTD	A	429689	0.503524	281.915	10822.9	4	0.31	% Tree cover ~ Mean annual temperature + Precipitation of the driest quarter
							0.7	Net primary productivity ~ Mean annual temperature + Precipitation of the driest quarter + Plant family richness + % Tree cover
							1	Plant family richness ~ Mean annual temperature + Precipitation of the driest quarter
							0.18	SESMNTD ~ Plant family richness + Net primary productivity
	B	428482	0.547993	189.819	9613.67	3	0.31	% Tree cover ~ Mean annual temperature + Precipitation of the driest quarter
							0.7	Net primary productivity ~ Mean annual temperature + Precipitation of the driest quarter + Plant family richness + % Tree cover
							1	Plant family richness ~ Mean annual temperature + Precipitation of the driest quarter
							0.27	SESMNTD ~ Plant family richness + Net primary productivity + Mean annual temperature
	C	420224	0.205621	1325.07	1356.12	3	0.31	% Tree cover ~ Mean annual temperature + Precipitation of the driest quarter
							0.7	Net primary productivity ~ Mean annual temperature + Precipitation of the driest quarter + Plant family richness + % Tree cover
							1	Plant family richness ~ Mean annual temperature + Precipitation of the driest quarter + % Tree cover
							0.18	SESMNTD ~ Plant family richness + Net primary productivity
	D	419017	0.0824127	154.353	146.911	2	0.31	% Tree cover ~ Mean annual temperature + Precipitation of the driest quarter
							0.7	Net primary productivity ~ Mean annual temperature + Precipitation of the driest quarter + Plant family richness + % Tree cover
							1	Plant family richness ~ Mean annual temperature + Precipitation of the driest quarter + % Tree cover
							0.27	SESMNTD ~ Plant family richness + Net primary productivity + Mean annual temperature

### Sheet: Table S4 
Table S4
AIC, goodness-of-fit metrics (Root Mean Squared Error Approximation [RMSEA], Chi squared, and Fisher's C), and component models and R2 values of nested structural equation models (SEMs) used to examine the effects of climate and vegetation on species-level caterpillar diet breadth after accounting for range area. We measured diet breadth as the number of host plant families, host plant phylogenet…
Response	SEM	AIC	RMSEA	Fisher's C	Chisq	Chisq df	R2	Component models
Number of Host Families	A	73215.5	0	25.624	0.707	2	0.96	Plant family richness ~ Mean annual temperature*Precipitation seasonality
							0.02	Host families ~ Plant family richness
	B	73208.2	NA	4.824	NA	1	0.96	Plant family richness ~ Mean annual temperature*Precipitation seasonality
							0.03	Host families ~ Plant family richness + Mean annual temperature
Host Phylogenetic Diversity	A	66254.8	0.0525705	25.114	16.161	2	0.94	Plant family richness ~ Mean annual temperature*Precipitation seasonality
							0.01	PD ~ Plant family richness
	B	66244.4	0.0325593	9.051	3.716	1	0.94	Plant family richness ~ Mean annual temperature*Precipitation seasonality
							0.03	PD ~ Plant family richness + Mean annual temperature
SESMPD	A	38285.4	NA	6.534	NA	2	0.94	Plant family richness ~ Mean annual temperature*Precipitation seasonality
							0	SESMPD ~ Plant family richness
SESMNTD	A	38562	NA	7.167	NA	2	0.94	Plant family richness ~ Mean annual temperature*Precipitation seasonality
							0	SESMNTD ~ Plant family richness
